# Conservation implications of diverse demographic histories: the case study of green peafowl (*Pavo muticus*, Linnaeus 1766)

**DOI:** 10.1101/2023.07.21.549982

**Authors:** Ajinkya Bharatraj Patil, Nagarjun Vijay

**Affiliations:** Computational Evolutionary Genomics Lab, Department of Biological Sciences, IISER Bhopal, Bhauri, Madhya Pradesh, India

**Author notes:** **Name and complete mailing address:** Nagarjun Vijay Academic Building III (CELL) Indian Institute of Science Education and Research Bhopal Indore By-pass Road Bhauri Bhopal, 462066 Madhya Pradesh, India.

**Keywords:** Conservation, demographic history, endangered species, Evolutionarily Significant Units (ESUs), green peafowl, population structure

## Abstract

The green peafowl (*Pavo muticus*, Linnaeus 1766) is an endangered species native to the forests of tropical Southeast Asia. Although its morphological diversity and subspecies categorization is known and built upon traditional taxonomy, the intraspecific genetic structure has not been comprehensively addressed. To assess if phenotypic diversity is reflected at the molecular level, we used public whole-genome sequencing data of one blue peafowl and 52 green peafowls from multiple countries to characterize their genetic diversity, differentiation, identify Ancestry Informative Markers (AIMs) and compare their demographic histories. We found evidence of substantial population structure, with at least three distinct clusters and diverse demographic histories that may mirror different responses to various biogeoclimatic events. The genetic structure of native populations follows the pattern of the geographic distribution of the green peafowl with the highest autosomal pairwise F_ST_ between Yunnan and Vietnam (∼0.1) and intermediate estimates for Thailand comparisons (∼0.077). We identify AIMs to distinguish between these three native populations. The captive green peafowls from Xinxing clustered with Vietnam and those from Qinhuangdao (QHD) formed a separate cluster. The two QHD individuals appear to have varying levels of blue peafowl ancestry based on PCA and admixture analysis and are mirrored in their demographic histories. Our study establishes the occurrence of genetically distinct natural populations of green peafowl that can be considered separate management units (MU) when planning conservation actions. Transboundary cooperation and concerted efforts to foster genetic diversity are imperative for Southeast Asian species at risk.
