## Supplementary Tables for "Conservation implications of diverse demographic histories: the case study of green peafowl (*Pavo muticus*, Linnaeus 1766)"

### Sheet: Supplementary Table 1
Supplementary Table 1: Public dataset for Pavo muticus and Pavo cristatus used in this study.
Sr. No.	Run Accession	Sample Accession	Sample ID	Sex	Location	Country	Individual	Species
1	SRR13424292	SAMN17255118	kiz76017	Female	Puer, Yunnan	China	YUN1	Pavo muticus
2	SRR13424293	SAMN17255117	kiz008252	Female	Puer, Yunnan	China	YUN2	Pavo muticus
3	SRR13424288	SAMN17255116	kiz004653	male	Xishuangbanna, Yunnan	China	YUN3	Pavo muticus
4	SRR13424289	SAMN17255115	kiz004652	female	Puer, Yunnan	China	YUN4	Pavo muticus
5	SRR13424290	SAMN17255114	kiz004651	female	Puer, Yunnan	China	YUN5	Pavo muticus
6	SRR13424291	SAMN17255113	kiz014594	female	Yuxi, Yunnan	China	YUN6	Pavo muticus
7	SRR12223814	SAMN15489109	g-10	NA	NA	NA	VIE10	Pavo muticus
8	SRR12223803	SAMN15488470	KQ64	NA	Phayao	Thailand	THA1	Pavo muticus
9	SRR12223805	SAMN15488469	KQ63	NA	Phayao	Thailand	THA2	Pavo muticus
10	SRR12223806	SAMN15488468	KQ62	NA	Phayao	Thailand	THA3	Pavo muticus
11	SRR12223807	SAMN15488467	KQ61	NA	Phayao	Thailand	THA4	Pavo muticus
12	SRR12223808	SAMN15488466	KQ60	NA	Phayao	Thailand	THA5	Pavo muticus
13	SRR12223809	SAMN15488465	KQ58	NA	Kratie	Cambodia	COM1	Pavo muticus
14	SRR12223810	SAMN15488464	KQ56	NA	Phayao	Thailand	THA6	Pavo muticus
15	SRR12223811	SAMN15488463	KQ55	NA	Uthai Thani	Thailand	THA7	Pavo muticus
16	SRR12223812	SAMN15488462	g-12	NA	Custom seized	NA	VIE12	Pavo muticus
17	SRR12223813	SAMN15488461	g-11	NA	Custom seized	NA	VIE11	Pavo muticus
18	SRR12223816	SAMN15488460	g-9	NA	Custom seized	NA	VIE9	Pavo muticus
19	SRR12223817	SAMN15488459	g-8	NA	Custom seized	NA	VIE8	Pavo muticus
20	SRR12223818	SAMN15488458	g-7	NA	Custom seized	NA	VIE7	Pavo muticus
21	SRR12223819	SAMN15488457	g-6	NA	Custom seized	NA	VIE6	Pavo muticus
22	SRR12223820	SAMN15488456	g-5	NA	Custom seized	NA	VIE5	Pavo muticus
23	SRR12223821	SAMN15488455	g-4	NA	Custom seized	NA	VIE4	Pavo muticus
24	SRR12223822	SAMN15488454	g-3	NA	Custom seized	NA	VIE3	Pavo muticus
25	SRR12223823	SAMN15488453	g-2	NA	Custom seized	NA	VIE2	Pavo muticus
26	SRR12223790	SAMN15488452	g-1	NA	Custom seized	NA	VIE1	Pavo muticus
27	SRR12223791	SAMN15488451	s-10	NA	Yunnan	China	YUN7	Pavo muticus
28	SRR12223794	SAMN15488450	s-9-3	NA	Yunnan	China	YUN8	Pavo muticus
29	SRR12223795	SAMN15488449	s-9-2	NA	Yunnan	China	YUN9	Pavo muticus
30	SRR12223796	SAMN15488448	s-9-1	NA	Yunnan	China	YUN10	Pavo muticus
31	SRR12223797	SAMN15488447	s-8	NA	Yunnan	China	YUN11	Pavo muticus
32	SRR12223798	SAMN15488446	s-7	NA	Yunnan	China	YUN12	Pavo muticus
33	SRR12223799	SAMN15488445	s-6	NA	Yunnan	China	YUN13	Pavo muticus
34	SRR12223804	SAMN15488444	s-5	NA	Yunnan	China	YUN14	Pavo muticus
35	SRR12223815	SAMN15488443	s-4	NA	Yunnan	China	YUN15	Pavo muticus
36	SRR12223792	SAMN15488442	s-3	NA	Yunnan	China	YUN16	Pavo muticus
37	SRR12223793	SAMN15488441	s-2	NA	Yunnan	China	YUN17	Pavo muticus
38	SRR12223800 SRR12223801 SRR12223802	SAMN15486085	Pavo_muticus_01	female	Lincang City, Yunnan	China	YUN18	Pavo muticus
39	CNR0479543	CNS0489740	qhd_01	Female	Qinhuangdao Wildlife Park	China	QHD1	Pavo muticus
40	CNR0479544	CNS0489741	qhd_02	Female	Qinhuangdao Wildlife Park	China	QHD2	Pavo muticus
41	CNR0479545	CNS0489742	yn_01	male	Qinhuangdao Wildlife Park	China	YN1	Pavo muticus
42	CNR0479546	CNS0489743	zj_01	Male	Xinxing breeding base, Liaoning Province	China	XNJ1	Pavo muticus
43	CNR0479547	CNS0489744	zj_02	Female	Xinxing breeding base, Liaoning Province	China	XNJ2	Pavo muticus
44	CNR0479548	CNS0489745	zj_03	Male	Xinxing breeding base, Liaoning Province	China	XNJ3	Pavo muticus
45	CNR0479549	CNS0489746	zj_04	Female	Xinxing breeding base, Liaoning Province	China	XNJ4	Pavo muticus
46	CNR0479550	CNS0489747	zj_05	Male	Xinxing breeding base, Liaoning Province	China	XNJ5	Pavo muticus
47	CNR0479551	CNS0489748	zj_06	Female	Xinxing breeding base, Liaoning Province	China	XNJ6	Pavo muticus
48	CNR0479552	CNS0489749	zj_07	Male	Xinxing breeding base, Liaoning Province	China	XNJ7	Pavo muticus
49	CNR0479553	CNS0489750	zj_08	Female	Xinxing breeding base, Liaoning Province	China	XNJ8	Pavo muticus
50	CNR0479554	CNS0489751	zj_09	Female	Xinxing breeding base, Liaoning Province	China	XNJ9	Pavo muticus
51	CNR0479555	CNS0489752	zj_10	Female	Xinxing breeding base, Liaoning Province	China	XNJ10	Pavo muticus
52	CNR0479556	CNS0489753	zj_11	Male	Xinxing breeding base, Liaoning Province	China	XNJ11	Pavo muticus
53	SRR4068854	SAMN05660020	Pavo cristatus	Female	Madhya Pradesh	India	PC	Pavo cristatus

### Sheet: Supplementary Table 2
Supplementary Table 2: Coverage and mapping percentages of all the samples used in the study.
Sr. No.	Run Accession	Sample Accession	Sample ID	Individual	Coverage	Mapping percent
1	SRR13424292	SAMN17255118	kiz76017	YUN1	71.1104	0.9696
2	SRR13424293	SAMN17255117	kiz008252	YUN2	75.0151	0.9776
3	SRR13424288	SAMN17255116	kiz004653	YUN3	76.3515	0.987
4	SRR13424289	SAMN17255115	kiz004652	YUN4	75.9717	0.9849
5	SRR13424290	SAMN17255114	kiz004651	YUN5	76.3967	0.9849
6	SRR13424291	SAMN17255113	kiz014594	YUN6	73.6077	0.9785
7	SRR12223814	SAMN15489109	g-10	VIE10	11.4358	0.9929
8	SRR12223803	SAMN15488470	KQ64	THA1	30.3414	0.9924
9	SRR12223805	SAMN15488469	KQ63	THA2	27.1899	0.9792
10	SRR12223806	SAMN15488468	KQ62	THA3	29.726	0.989
11	SRR12223807	SAMN15488467	KQ61	THA4	29.9808	0.9903
12	SRR12223808	SAMN15488466	KQ60	THA5	29.9434	0.9869
13	SRR12223809	SAMN15488465	KQ58	COM1	26.9056	0.943
14	SRR12223810	SAMN15488464	KQ56	THA6	30.2756	0.9889
15	SRR12223811	SAMN15488463	KQ55	THA7	32.1832	0.9648
16	SRR12223812	SAMN15488462	g-12	VIE12	11.1577	0.993
17	SRR12223813	SAMN15488461	g-11	VIE11	11.6304	0.992
18	SRR12223816	SAMN15488460	g-9	VIE9	9.69801	0.9932
19	SRR12223817	SAMN15488459	g-8	VIE8	11.6242	0.9933
20	SRR12223818	SAMN15488458	g-7	VIE7	11.3947	0.9939
21	SRR12223819	SAMN15488457	g-6	VIE6	13.4446	0.9933
22	SRR12223820	SAMN15488456	g-5	VIE5	12.2798	0.994
23	SRR12223821	SAMN15488455	g-4	VIE4	14.1007	0.9936
24	SRR12223822	SAMN15488454	g-3	VIE3	9.46129	0.9926
25	SRR12223823	SAMN15488453	g-2	VIE2	11.7703	0.9931
26	SRR12223790	SAMN15488452	g-1	VIE1	10.1447	0.9932
27	SRR12223791	SAMN15488451	s-10	YUN7	24.2505	0.7913
28	SRR12223794	SAMN15488450	s-9-3	YUN8	3.31854	0.1091
29	SRR12223795	SAMN15488449	s-9-2	YUN9	4.49942	0.141
30	SRR12223796	SAMN15488448	s-9-1	YUN10	6.98347	0.2578
31	SRR12223797	SAMN15488447	s-8	YUN11	31.5575	0.981
32	SRR12223798	SAMN15488446	s-7	YUN12	8.17725	0.2413
33	SRR12223799	SAMN15488445	s-6	YUN13	19.3999	0.6676
34	SRR12223804	SAMN15488444	s-5	YUN14	27.41	0.984
35	SRR12223815	SAMN15488443	s-4	YUN15	29.2547	0.984
36	SRR12223792	SAMN15488442	s-3	YUN16	28.3892	0.9721
37	SRR12223793	SAMN15488441	s-2	YUN17	21.9225	0.6222
38	SRR12223800	SAMN15486085	Pavo_muticus_01	YUN18	28.0928	0.9669
	SRR12223801	SAMN15486085	Pavo_muticus_01	YUN18	33.0417	0.9937
	SRR12223802	SAMN15486085	Pavo_muticus_01	YUN18	45.1763	0.9897
39	CNR0479543	CNS0489740	qhd_01	QHD1	40.0464	0.9883
40	CNR0479544	CNS0489741	qhd_02	QHD2	64.91	0.9901
41	CNR0479545	CNS0489742	yn_01	YN1	24.8716	0.9671
42	CNR0479546	CNS0489743	zj_01	XNJ1	21.096	0.995
43	CNR0479547	CNS0489744	zj_02	XNJ2	19.2889	0.993
44	CNR0479548	CNS0489745	zj_03	XNJ3	34.9137	0.9816
45	CNR0479549	CNS0489746	zj_04	XNJ4	41.5105	0.9881
46	CNR0479550	CNS0489747	zj_05	XNJ5	43.1372	0.9896
47	CNR0479551	CNS0489748	zj_06	XNJ6	41.8409	0.9771
48	CNR0479552	CNS0489749	zj_07	XNJ7	39.4422	0.9851
49	CNR0479553	CNS0489750	zj_08	XNJ8	40.6698	0.9886
50	CNR0479554	CNS0489751	zj_09	XNJ9	38.1444	0.9892
51	CNR0479555	CNS0489752	zj_10	XNJ10	36.6413	0.9894
52	CNR0479556	CNS0489753	zj_11	XNJ11	21.84	0.9951
53	SRR4068854	SAMN05660020	Pavo cristatus	PC	57.2086	0.9988

### Sheet: Supplementary Table 3
Supplementary Table 3: Pairwise genetic diversity estimates calculated using ANGSD and pixy for each population.
	YUN		Tha		Xnj		Vie		QHD
Chromosome	ANGSD	pixy	ANGSD	pixy	ANGSD	pixy	ANGSD	pixy	pixy
chr1	0.00122672	0.00116218	0.00123116	0.00121733	0.00119119	0.00110529	0.00119739	0.00119901	0.00105358
chr2	0.0010105	0.000997829	0.00101104	0.00101356	0.000955116	0.000910991	0.000976475	0.00101118	0.00182254
chr3	0.00128809	0.00110776	0.00181753	0.00114837	0.0012493	0.00102453	0.00195022	0.00113322	0.00253736
chr4	0.00116046	0.00124613	0.00115845	0.00130096	0.00107134	0.00115158	0.00110296	0.0012944	0.0026813
chr5	0.00161318	0.00172179	0.00164147	0.00184904	0.00155013	0.00166173	0.00152859	0.00181847	0.00370524
chr6	0.00190632	0.00202609	0.00191977	0.00214708	0.00182099	0.00193554	0.00175902	0.00209111	0.00403508
chr7	0.00198242	0.00210343	0.00201348	0.0022613	0.00189604	0.00201793	0.0017845	0.00217307	0.00389894
chr8	0.00214826	0.00227027	0.00221995	0.00248746	0.00205508	0.00218269	0.00194909	0.00237872	0.00412674
chr9	0.0018775	0.00204176	0.00192008	0.00222303	0.00177304	0.00194193	0.00170078	0.00211968	0.00277992
chr10	0.00228789	0.00236231	0.0023148	0.00250974	0.00220166	0.00226616	0.00208975	0.00239074	0.00402543
chr11	0.00186676	0.00197872	0.00190967	0.00214178	0.00181268	0.00193213	0.00173847	0.00208953	0.00400698
chr12	0.00174987	0.00186533	0.00180242	0.00203604	0.00171712	0.00183891	0.00164243	0.0019816	0.00137224
chr13	0.00154106	0.00165821	0.00153519	0.00174587	0.00145092	0.00156973	0.00142272	0.00170071	0.0012222
chr14	0.00248367	0.0025455	0.00253599	0.00261754	0.00248912	0.00255988	0.00246112	0.00252636	0.00328811
chr15	0.00200697	0.00209191	0.00205063	0.00224988	0.00198692	0.00207597	0.00187259	0.00219887	0.00372893
chr16	0.00106322	0.00121059	0.000995514	0.00114443	0.00100842	0.00116713	0.00102635	0.00124996	0.00264041
chr17	0.000474847	0.000414495	0.000417584	0.000413054	0.000472912	0.000438796	0.000501014	0.000488136	0.00157274
chr18	0.000556954	0.000410214	0.000569478	0.000481466	0.000555305	0.000444884	0.000535342	0.00044779	0.00179667
chr19	0.000684415	0.000689305	0.000592488	0.000641748	0.000647201	0.000674125	0.000679523	0.000746801	0.00197809
chr20	0.00158377	0.00182991	0.00149763	0.00186592	0.00152595	0.00183245	0.00150296	0.00197056	0.00318951
chr21	0.00221162	0.00260473	0.00225423	0.00282635	0.00214668	0.00256602	0.00199281	0.00269213	0.00370271
chr22	0.00114318	0.0012369	0.00117351	0.00135455	0.00108875	0.00118994	0.00111989	0.00133946	0.00257443
chr23	0.000458228	0.000525192	0.000413133	0.00049535	0.00046262	0.000524658	0.000512127	0.000594764	0.00162304
chr24	0.0010095	0.00109608	0.00103259	0.00119056	0.00103474	0.00113665	0.00102369	0.00122606	0.00259356
chr25	0.00156625	0.00164564	0.00159588	0.0017642	0.00151622	0.00160224	0.00149579	0.00173788	0.00227472
chr26	0.000928333	0.0010537	0.00091857	0.0010759	0.000874894	0.000975245	0.000904692	0.00108342	0.00296666
chr27	0.00113498	0.00125629	0.00114789	0.00133057	0.00108959	0.00120354	0.00108849	0.0013055	0.0028226
chr28	0.000857532	0.000970855	0.000797411	0.000966361	0.000791548	0.000881709	0.000849913	0.00096663	0.000706696
chr29	0.000644164	0.000722666	0.000668407	0.000775236	0.000565369	0.000612812	0.000664076	0.000745053	0.000850567
chr30	0.000886133	0.000824561	0.00830348	0.000991185	0.00114551	0.000715595	0.00735668	0.000795537	0.00124134
chr31	0.00447678	0.00407186	0.00409512	0.00413992	0.00411243	0.00401262	0.00397692	0.00356484	0.00531753
chr32	0.00287281	0.00332838	0.00601	0.00340217	0.00300499	0.00311441	0.00576468	0.00334086	0.00361262
chr33	0.00464429	0.00458985	0.00520895	0.00454229	0.00468716	0.00440936	0.00529786	0.00415168	0.00561004
Average	0.00161657	0.00168668	0.00196283	0.00176819	0.00157427	0.00162658	0.00186269	0.00171375	0.00276844
Chr Z/W	0.000765148	0.000773613	0.00448594	0.000883211	0.00085544	0.000664203	0.00401038	0.000770295	0.00104595
Autosomes	0.0016715	0.00174559	0.00180005	0.00182528	0.00162065	0.00168867	0.00172413	0.00177462	0.00287957

### Sheet: Supplementary Table 4
Supplementary Table 4: Genetic diversity (Waterson's estimator) estimates calculated by ANGSD for each population.
Chromosome	YUN	THA	XNJ	VIE
chr1	0.00121028	0.0012073	0.00107132	0.00117585
chr2	0.0010184	0.000995899	0.000886775	0.000999343
chr3	0.00124912	0.00162659	0.00108263	0.00165882
chr4	0.00113588	0.00113916	0.000980737	0.00109661
chr5	0.0015806	0.00165118	0.001446	0.00151439
chr6	0.00180925	0.00186846	0.00166556	0.00169257
chr7	0.00188669	0.00199052	0.00171231	0.00171002
chr8	0.00199764	0.0021629	0.00188929	0.00183061
chr9	0.00181445	0.00189743	0.00161623	0.00162986
chr10	0.00208126	0.00219939	0.00196467	0.00190363
chr11	0.00176504	0.0019174	0.00168836	0.00168157
chr12	0.00168373	0.0017814	0.00158874	0.00160047
chr13	0.00155139	0.00155326	0.00137393	0.00142843
chr14	0.00221513	0.00228846	0.00218954	0.00219066
chr15	0.00185955	0.00199051	0.00181313	0.00177131
chr16	0.00107157	0.00094284	0.000948919	0.0010478
chr17	0.000533187	0.000391494	0.000427859	0.000580389
chr18	0.000641613	0.000507301	0.000536619	0.000611564
chr19	0.000765821	0.000539532	0.000587497	0.000719749
chr20	0.00149954	0.00148324	0.00140546	0.00146834
chr21	0.00203235	0.00218639	0.001952	0.00187448
chr22	0.00114036	0.00116709	0.00103565	0.00112599
chr23	0.000516638	0.000428468	0.000441161	0.000580393
chr24	0.000970217	0.000992995	0.000991994	0.00105401
chr25	0.00153108	0.00154763	0.00140727	0.00145863
chr26	0.000960743	0.000906543	0.000817305	0.000945607
chr27	0.00114185	0.00114574	0.00101273	0.00110608
chr28	0.000795185	0.000682562	0.000735165	0.000867079
chr29	0.000649387	0.000624996	0.000557564	0.000711928
chr30	0.000828502	0.00650555	0.000859502	0.00508557
chr31	0.00403454	0.00392589	0.00353107	0.00344005
chr32	0.00247615	0.00501437	0.00242481	0.00438391
chr33	0.00394134	0.00444804	0.00383319	0.00443358
Average	0.00152692	0.00180941	0.00140833	0.00167816
Chr Z/W	0.000738945	0.00356527	0.000708533	0.00289875
Autosomes	0.00157776	0.00169613	0.00145348	0.00159941

### Sheet: Supplementary Table 5
Supplementary Table 5: Autosomal pairwise Mean FST among populations.
		Mean FST
		YUN	THA	VIE
	YUN	-	0.0760703	0.0994745
Fixed sites	THA	14	-	0.077214
	VIE	3	12	-

### Sheet: Supplementary Table 6
Supplementary Table 6: Candidate regions under putative selection across three population comparisons. Regions in bold show outlier haplotype statistics too.
YUN v VIE
Chr	Start	End	FST	dxy	Gene ID	Gene	Description
chr1	48600001	48650000	0.272575	0.00541812
chr3	14850001	14900000	0.20726	0.00388279	PMUT13080-D1	EXOC6B	vesicle docking involved in exocytosis
chr4	41050001	41100000	0.215588	0.00413657	PMUT01322	SPTBN1	Spectrin beta chain, non-erythrocytic 1
chr4	42200001	42250000	0.193778	0.0060012
chr4	96600001	96650000	0.202908	0.00593291	PMUT12244, PMUT12304-D3	DYNC1LI2, BZRAP1	Dynein 1 light intermediate chain 2
chr4	96700001	96750000	0.200362	0.00416397	PMUT12304-D5	BZRAP1	Peripheral-type benzodiazepine receptor-associated protein
chr6	30900001	30950000	0.267152	0.00374209
chr8	3900001	3950000	0.203842	0.00384929	PMUT09799, PMUT09800, PMUT09801, PMUT09802	MEGF6, TPRG1L, WRAP73, TP73	multiple epidermal growth factor-like domains protein 6, tumor protein, WD repeat containing, antisense to TP73, Tumor protein p73
chr20	9400001	9450000	0.189173	0.00410743	PMUT14897, PMUT14898	DHX32, ADAM12	pre-mRNA-splicing factor ATP-dependent RNA helicase, Disintegrin and metalloproteinase domain-containing protein 12
YUN v THA
Chr	Start	End	FST	dxy	Gene ID	Gene	Description
chr1	70900001	70950000	0.6375	0.00458333
chr3	38300001	38350000	0.212972	0.00346766
chr7	4850001	4900000	0.181592	0.00413141	PMUT08514	STX8	SNARE domain
chr8	3900001	3950000	0.179553	0.00397668	PMUT09799, PMUT09800, PMUT09801, PMUT09802	MEGF6, TPRG1L, WRAP73, TP73	multiple epidermal growth factor-like domains protein 6, tumor protein, WD repeat containing, antisense to TP73, Tumor protein p73
chr10	3850001	3900000	0.215655	0.00373395	PMUT10826-D2	IgV	Immunoglobulin V-Type
chr10	3950001	4000000	0.175143	0.00611436
chr10	4000001	4050000	0.178829	0.0039625	PMUT10803, PMUT10713	krt, TRAV4	feather keratin, Immunoglobulin V-set domain
chr14	2050001	2100000	0.206123	0.0040997	PMUT11113	-	-
chr14	2350001	2400000	0.184119	0.00834572
chr20	8300001	8350000	0.178388	0.00363306	PMUT14879, PMUT14880, PMUT14881,	HMX3, HMX2, BUB3	homeobox, Homeodomain, Mitotic checkpoint protein
chr20	9000001	9050000	0.185191	0.00421424	PMUT14890	FAM175B	family with sequence similarity 175, member B
chr20	9350001	9400000	0.190451	0.00430612	PMUT14894, PMUT14895, PMUT14896, PMUT14897	EDRF1, UROS, BCCIP, DHX32
chr25	6300001	6350000	0.178264	0.00354412
chr25	44250001	44300000	0.192452	0.00584829	PMUT10523, PMUT10570, PMUT10565, PMUT10566-D1, PMUT10569	ugt1a1, UGT1A10
chr25	46400001	46450000	0.20969	0.00657521	PMUT11834, PMUT11833, PMUT11832, PMUT11831, PMUT11830	CLEC2B	C-type lectin (CTL) or carbohydrate-recognition domain (CRD)
chr27	13450001	13500000	0.221194	0.00360952	PMUT07371-D1, PMUT15079	TRBV25-1, TRBV19	Immunoglobulin C-Type, Immunoglobulin V-set domain
chr33	450001	500000	0.247152	0.00421321
chr33	500001	550000	0.195402	0.00364372	PMUT11221		Sad1 / UNC-like C-terminal
THA v VIE
Chr	Start	End	FST	dxy	Gene ID	Gene	Description
chr1	48600001	48650000	0.222542	0.00353772
chr3	38300001	38350000	0.179625	0.00380407
chr4	96700001	96750000	0.185735	0.00390489	PMUT12304-D5	BZRAP1	Peripheral-type benzodiazepine receptor-associated protein
chr4	106350001	106400000	0.172246	0.00671097	PMUT12197	CLEC2B	C-type lectin domain family 2 member
chr25	44250001	44300000	0.164176	0.00596056	PMUT10523, PMUT10570, PMUT10565, PMUT10566-D1, PMUT10569	ugt1a1, UGT1A10	UDP-glucoronosyl and UDP-glucosyl transferase
chr32	5350001	5400000	0.220059	0.00784761	PMUT16815-D1	PRY

### Sheet: Supplementary Table 7
Supplementary Table 7: Top 100 Ancestry informative markers (AIMs) infered from individuals of three native populations.
Chromosome	position	pvalues	rank
chr20	6135230	1.16664e-17	1
chr20	9289478	8.04542e-17	2
chr25	12398480	1.72494e-16	3
chr1	61376326	2.1276e-16	4
chr1	61389638	2.1276e-16	5
chr8	3931101	2.67197e-16	6
chr2	26915084	5.00426e-16	7
chr26	44860335	6.8289e-16	8
chr6	38906852	7.43834e-16	9
chr8	12774214	8.56738e-16	10
chr8	12774217	8.56738e-16	11
chr25	17018334	1.11196e-15	12
chr2	26664443	1.5002e-15	13
chr3	43688887	1.5002e-15	14
chr11	8518237	2.2392e-15	15
chr25	9199729	2.40067e-15	16
chr25	9224353	2.40067e-15	17
chr25	9234355	2.40067e-15	18
chr20	9239529	2.40067e-15	19
chr20	9268699	2.53789e-15	20
chr20	8667583	2.53789e-15	21
chr3	69290784	3.17547e-15	22
chr20	9268752	3.36816e-15	23
chr21	1509495	3.53077e-15	24
chr5	8428381	3.69552e-15	25
chr27	68058958	3.69552e-15	26
chr27	68058999	3.69552e-15	27
chr3	38453393	5.74854e-15	28
chr3	36016065	5.80375e-15	29
chr4	26440650	5.80375e-15	30
chr7	4868979	5.88549e-15	31
chr10	4519890	5.98514e-15	32
chr20	4638818	6.2801e-15	33
chr8	16849549	6.76879e-15	34
chr20	9241113	6.76879e-15	35
chr25	7124356	6.76879e-15	36
chr25	9199759	6.76879e-15	37
chr25	9201807	6.76879e-15	38
chr25	9227605	6.76879e-15	39
chr3	43689258	9.36922e-15	40
chr11	2714983	9.36922e-15	41
chr15	4953493	9.36922e-15	42
chr20	6439302	9.36922e-15	43
chr15	3141531	9.64294e-15	44
chr24	4498084	9.74453e-15	45
chr25	7351906	1.08101e-14	46
chr25	37271351	1.25512e-14	47
chr25	1601920	1.31123e-14	48
chr25	9192417	1.40944e-14	49
chr25	9237355	1.40944e-14	50
chr26	44930610	1.52045e-14	51
chr4	18049312	1.99326e-14	52
chr25	9223168	1.99326e-14	53
chr25	9229104	1.99326e-14	54
chr25	9235104	1.99326e-14	55
chr20	9268601	2.25687e-14	56
chr3	45668866	2.54236e-14	57
chr25	780	2.54236e-14	58
chr10	864550	2.74415e-14	59
chr4	26177549	2.81249e-14	60
chr4	26205078	2.81249e-14	61
chr3	45670063	2.97991e-14	62
chr20	8667733	3.20271e-14	63
chr20	8667742	3.20271e-14	64
chr6	37071248	3.45547e-14	65
chr4	18297811	3.72897e-14	66
chr25	9202087	3.72897e-14	67
chr6	38712972	3.74845e-14	68
chr26	10748553	3.82859e-14	69
chr1	60618623	3.84039e-14	70
chr14	2907012	3.84039e-14	71
chr3	14864862	3.95944e-14	72
chr15	3328014	3.95944e-14	73
chr1	37139535	4.45622e-14	74
chr2	129391447	4.45622e-14	75
chr2	129391673	4.45622e-14	76
chr27	1715332	4.45622e-14	77
chr5	8426863	4.79011e-14	78
chr3	37471923	5.27522e-14	79
chr5	2569350	5.27522e-14	80
chr5	7810067	5.27522e-14	81
chr5	7810174	5.27522e-14	82
chr5	15822674	5.27522e-14	83
chr7	8392543	5.27522e-14	84
chr7	8392544	5.27522e-14	85
chr7	8392545	5.27522e-14	86
chr25	6224503	5.27522e-14	87
chr27	68004175	5.27522e-14	88
chr27	76137611	5.27522e-14	89
chr25	9223732	5.32455e-14	90
chr25	9228234	5.32455e-14	91
chr25	9229297	5.32455e-14	92
chr25	9232022	5.32455e-14	93
chr22	6871788	6.28355e-14	94
chr10	7710821	6.32392e-14	95
chr5	7854977	6.74972e-14	96
chr25	6334148	6.74972e-14	97
chr5	8431643	6.78056e-14	98
chr27	45441192	6.78056e-14	99
chr2	34439251	6.96695e-14	100
